# Human KIR^+^CD8^+^ T cells target pathogenic T cells in Celiac disease and are active in autoimmune diseases and COVID-19

**DOI:** 10.1101/2021.12.23.473930

**Authors:** Jing Li, Maxim Zaslavsky, Yapeng Su, Michael J. Sikora, Vincent van Unen, Asbjørn Christophersen, Shin-Heng Chiou, Liang Chen, Jiefu Li, Xuhuai Ji, Julie Wilhelmy, Alana M. McSween, Brad A. Palanski, Venkata Vamsee Aditya Mallajosyula, Gopal Krishna R. Dhondalay, Kartik Bhamidipati, Joy Pai, Lucas B. Kipp, Jeffrey E. Dunn, Stephen L. Hauser, Jorge R. Oksenberg, Ansuman T. Satpathy, William H. Robinson, Lars M. Steinmetz, Chaitan Khosla, Paul J. Utz, Ludvig M. Sollid, James R. Heath, Nielsen Q. Fernandez-Becker, Kari C. Nadeau, Naresha Saligrama, Mark M. Davis

## Abstract

Previous reports show that Ly49^+^CD8^+^ T cells can suppress autoimmunity in mouse models of autoimmune diseases. Here we find a markedly increased frequency of CD8^+^ T cells expressing inhibitory Killer cell Immunoglobulin like Receptors (KIR), the human equivalent of the Ly49 family, in the blood and inflamed tissues of various autoimmune diseases. Moreover, KIR^+^CD8^+^ T cells can efficiently eliminate pathogenic gliadin-specific CD4^+^ T cells from Celiac disease (CeD) patients’ leukocytes *in vitro*. Furthermore, we observe elevated levels of KIR^+^CD8^+^ T cells, but not CD4^+^ regulatory T cells, in COVID-19 and influenza-infected patients, and this correlates with disease severity and vasculitis in COVID-19. Expanded KIR^+^CD8^+^ T cells from these different diseases display shared phenotypes and similar T cell receptor sequences. These results characterize a regulatory CD8^+^ T cell subset in humans, broadly active in both autoimmune and infectious diseases, which we hypothesize functions to control self-reactive or otherwise pathogenic T cells.

**One-Sentence Summary:** Here we identified KIR^+^CD8^+^ T cells as a regulatory CD8^+^ T cell subset in humans that suppresses self-reactive or otherwise pathogenic CD4^+^ T cells.

---

While most CD8^+^ T cells are geared towards the control of pathogen-infected or cancerous cells, there have been long standing evidence in mice that a small subset can also suppress autoimmune responses (*1*). This regulatory function of CD8^+^ T cells was first implicated by the depletion of CD8^+^ T cells in experimental autoimmune encephalomyelitis (EAE), a mouse model of human Multiple Sclerosis (MS) (*2, 3*). In particular, Cantor and colleagues showed that in B6.Qa-1-D227K mice, disruption of Qa-1-CD8 coreceptor binding leads to spontaneous autoimmune diseases (*4, 5*). The inhibitory C-type lectin-like family of receptors, Ly49, which are ubiquitous on natural killer (NK) cells, were identified as unique surface markers for this regulatory CD8^+^ T cell subset (*6*), and the transcription factor Helios as an essential control element for their differentiation and function in mice (*7*). Recently, our group found that clonally expanded CD8^+^ T cells in EAE recognized peptides bound to H2-D^b^ and that these peptides stimulated Ly49^+^CD8^+^ regulatory T cells and suppressed the disease (*8*). This extends the original observations beyond Qa-1 to encompass classical class I MHC interactions, as does the results of Sheng *et al*. (*9*), suggesting a general mechanism of peripheral tolerance. Here, we identify CD8^+^ T cells expressing inhibitory Killer cell Immunoglobulin like Receptors (KIR), the functional counterpart of the mouse Ly49 family in humans (*10*), as a regulatory CD8^+^ T cell subset in humans that suppresses pathogenic CD4^+^ T cells in Celiac disease (CeD), and likely other autoimmune disorders and infectious diseases as well.
