## Supplementary material for "Human KIR^+^CD8^+^ T cells target pathogenic T cells in Celiac disease and are active in autoimmune diseases and COVID-19": Table S4

### Sheet: diff_markers
	p_val	avg_logFC	pct.1	pct.2	p_val_adj	cluster	gene
GZMB	0	1.22717	0.917	0.331	0	1	GZMB
GZMH	3.67425e-299	1.21152	0.866	0.311	2.13092e-294	1	GZMH
PRF1	6.97375e-228	0.943441	0.958	0.555	4.0445e-223	1	PRF1
GPR56	2.79073e-179	1.16166	0.562	0.161	1.61851e-174	1	GPR56
CX3CR1	5.32073e-169	1.28134	0.469	0.107	3.08581e-164	1	CX3CR1
NKG7	3.61083e-166	0.739466	0.945	0.638	2.09414e-161	1	NKG7
CCL5	1.37174e-165	0.557983	0.997	0.807	7.95557e-161	1	CCL5
FCGR3A	8.65427e-158	0.987497	0.605	0.213	5.01913e-153	1	FCGR3A
FGFBP2	9.62068e-141	0.884843	0.647	0.264	5.57961e-136	1	FGFBP2
FCRL6	7.71806e-124	0.914482	0.547	0.209	4.47617e-119	1	FCRL6
PLEK	5.5094e-122	0.843797	0.65	0.302	3.19523e-117	1	PLEK
PRSS23	2.02077e-108	0.898601	0.337	0.081	1.17197e-103	1	PRSS23
FGR	6.49633e-98	0.971596	0.328	0.083	3.76761e-93	1	FGR
EFHD2	9.18441e-94	0.522085	0.648	0.334	5.32659e-89	1	EFHD2
TXNIP	1.26591e-93	0.583173	0.919	0.796	7.34176e-89	1	TXNIP
ZEB2	8.56907e-86	0.648329	0.719	0.42	4.96972e-81	1	ZEB2
TGFBR3	2.50288e-77	0.598582	0.68	0.398	1.45157e-72	1	TGFBR3
S1PR5	2.79752e-77	0.635927	0.601	0.309	1.62245e-72	1	S1PR5
ADRB2	4.16022e-72	0.74123	0.407	0.168	2.41276e-67	1	ADRB2
MTSS1	2.02058e-70	0.595619	0.484	0.23	1.17185e-65	1	MTSS1
AHNAK	1.62178e-69	0.507622	0.901	0.729	9.40567e-65	1	AHNAK
GZMA	9.09469e-65	0.529361	0.452	0.211	5.27456e-60	1	GZMA
ZNF683	5.11798e-60	0.791973	0.383	0.17	2.96822e-55	1	ZNF683
PATL2	2.24248e-53	0.755606	0.387	0.187	1.30055e-48	1	PATL2
CEP78	1.86222e-49	0.522889	0.509	0.288	1.08001e-44	1	CEP78
ITGB2	5.5802e-49	0.55328	0.704	0.529	3.2363e-44	1	ITGB2
TTC38	1.98984e-45	0.585252	0.313	0.139	1.15403e-40	1	TTC38
IL7R	4.32743e-208	1.11066	0.923	0.406	2.50974e-203	5	IL7R
LEF1	1.26765e-181	1.0484	0.501	0.094	7.35186e-177	5	LEF1
PABPC1	1.43502e-179	1.11663	0.983	0.833	8.32252e-175	5	PABPC1
LTB	8.09893e-166	0.780391	0.48	0.098	4.69705e-161	5	LTB
AMICA1	1.20094e-145	1.07618	0.701	0.266	6.96498e-141	5	AMICA1
TCF7	2.40805e-136	0.792973	0.766	0.33	1.39658e-131	5	TCF7
CD27	1.2732e-134	0.779182	0.584	0.175	7.38407e-130	5	CD27
MAP3K1	1.28709e-107	0.768197	0.508	0.17	7.46463e-103	5	MAP3K1
GPR171	2.53168e-90	0.843196	0.574	0.241	1.46828e-85	5	GPR171
SELL	1.82071e-86	1.00699	0.46	0.162	1.05594e-81	5	SELL
LSR	7.36381e-82	0.643231	0.305	0.074	4.27071e-77	5	LSR
NELL2	1.4472e-77	0.852721	0.42	0.144	8.39318e-73	5	NELL2
NUCB2	7.17786e-70	0.629266	0.569	0.273	4.16287e-65	5	NUCB2
MPZL3	1.29824e-64	0.550398	0.47	0.194	7.52929e-60	5	MPZL3
CCR7	1.20749e-63	0.641925	0.299	0.084	7.00298e-59	5	CCR7
FAM65B	2.33588e-56	0.587793	0.848	0.637	1.35472e-51	5	FAM65B
LDLRAP1	3.74015e-54	0.667307	0.366	0.141	2.16914e-49	5	LDLRAP1
CAMK4	1.59172e-51	0.563172	0.447	0.207	9.23134e-47	5	CAMK4
PDE3B	2.30507e-50	0.581538	0.675	0.418	1.33685e-45	5	PDE3B
FTH1	5.31836e-49	0.822047	0.983	0.975	3.08444e-44	5	FTH1
SATB1	8.28907e-48	0.580718	0.397	0.175	4.80733e-43	5	SATB1
DGKA	4.06491e-47	0.603181	0.547	0.3	2.35749e-42	5	DGKA
CLDND1	6.59059e-44	0.524262	0.67	0.435	3.82228e-39	5	CLDND1
SPTBN1	7.51366e-43	0.539399	0.485	0.256	4.35762e-38	5	SPTBN1
CYB561	2.19156e-39	0.535062	0.256	0.093	1.27102e-34	5	CYB561
ORAI2	8.72523e-39	0.591143	0.259	0.097	5.06028e-34	5	ORAI2
GPR183	2.13318e-37	0.549086	0.266	0.102	1.23716e-32	5	GPR183
SMAP2	1.74877e-35	0.509067	0.524	0.311	1.01421e-30	5	SMAP2
CNN2	1.29728e-34	0.534625	0.508	0.299	7.52368e-30	5	CNN2
PGK1	3.4163e-34	0.503351	0.707	0.514	1.98132e-29	5	PGK1
SMC4	1.96206e-21	0.605883	0.311	0.179	1.13791e-16	5	SMC4
CREM	3.81366e-19	0.535043	0.321	0.189	2.21177e-14	5	CREM
IFIT1	0	1.8638	0.532	0.024	0	2	IFIT1
RSAD2	0	1.76295	0.605	0.032	0	2	RSAD2
IFIT3	2.67891e-298	1.8856	0.495	0.027	1.55366e-293	2	IFIT3
MX1	1.24801e-275	2.00565	0.796	0.148	7.23795e-271	2	MX1
OAS3	1.79366e-233	1.69972	0.605	0.08	1.04025e-228	2	OAS3
IFI6	3.56368e-232	1.89827	0.941	0.366	2.06679e-227	2	IFI6
OAS1	9.42305e-224	1.64515	0.701	0.128	5.46499e-219	2	OAS1
ISG15	3.26696e-221	1.70806	0.898	0.293	1.89471e-216	2	ISG15
IFI44L	3.57203e-167	1.37401	0.429	0.053	2.07163e-162	2	IFI44L
IFITM1	3.81338e-162	1.26059	0.98	0.765	2.21161e-157	2	IFITM1
STAT1	6.11569e-154	1.36866	0.82	0.293	3.54685e-149	2	STAT1
EIF2AK2	1.36873e-144	1.266	0.818	0.3	7.93807e-140	2	EIF2AK2
PARP9	3.98976e-135	1.25893	0.744	0.243	2.3139e-130	2	PARP9
CMPK2	2.22182e-134	0.705733	0.294	0.026	1.28857e-129	2	CMPK2
IFIT2	2.04925e-131	1.52254	0.468	0.089	1.18848e-126	2	IFIT2
HERC5	2.13101e-124	0.927041	0.519	0.112	1.2359e-119	2	HERC5
XAF1	5.11972e-124	1.15933	0.667	0.199	2.96923e-119	2	XAF1
LY6E	2.12317e-122	0.921694	0.914	0.498	1.23136e-117	2	LY6E
SAMD9L	3.92193e-122	1.12314	0.81	0.334	2.27456e-117	2	SAMD9L
IRF7	2.53688e-116	0.922872	0.63	0.187	1.47129e-111	2	IRF7
MX2	9.18173e-114	1.12048	0.536	0.133	5.32504e-109	2	MX2
OAS2	3.07165e-111	1.26249	0.605	0.183	1.78144e-106	2	OAS2
USP18	4.64218e-110	0.986512	0.321	0.044	2.69228e-105	2	USP18
EPSTI1	1.43992e-105	0.687212	0.468	0.104	8.35096e-101	2	EPSTI1
PLSCR1	3.16903e-104	0.923929	0.456	0.104	1.83791e-99	2	PLSCR1
TRIM22	1.84175e-96	1.11938	0.871	0.493	1.06814e-91	2	TRIM22
IFI44	3.89782e-84	0.897966	0.38	0.086	2.26058e-79	2	IFI44
DDX60L	6.88648e-80	0.977878	0.505	0.158	3.99389e-75	2	DDX60L
HERC6	3.25708e-79	1.00249	0.448	0.126	1.88898e-74	2	HERC6
DDX60	8.36879e-77	0.887966	0.591	0.219	4.85356e-72	2	DDX60
BST2	2.65664e-75	0.80141	0.654	0.267	1.54074e-70	2	BST2
OASL	2.44376e-72	0.994554	0.765	0.402	1.41729e-67	2	OASL
SAMD9	1.00728e-70	0.895829	0.718	0.345	5.8418e-66	2	SAMD9
ISG20	1.39955e-70	0.955204	0.804	0.485	8.11681e-66	2	ISG20
IRF9	9.54424e-62	0.801815	0.724	0.368	5.53528e-57	2	IRF9
SP100	2.78626e-60	0.684832	0.91	0.671	1.61592e-55	2	SP100
SP110	1.20525e-55	0.717665	0.785	0.492	6.98997e-51	2	SP110
IFI35	7.97794e-55	0.840124	0.45	0.166	4.62688e-50	2	IFI35
RTP4	3.462e-54	0.625474	0.27	0.063	2.00782e-49	2	RTP4
PARP14	2.27047e-50	0.809983	0.796	0.516	1.31678e-45	2	PARP14
RNF213	1.82501e-47	0.614289	0.971	0.834	1.05843e-42	2	RNF213
ZBP1	1.34689e-44	0.55781	0.45	0.179	7.81142e-40	2	ZBP1
DTX3L	1.13163e-43	0.602913	0.497	0.224	6.56298e-39	2	DTX3L
SH2D1B	8.98876e-43	0.769235	0.307	0.095	5.21312e-38	2	SH2D1B
PNPT1	2.34778e-42	0.734828	0.368	0.136	1.36162e-37	2	PNPT1
IFIT5	2.06428e-40	0.582153	0.307	0.1	1.1972e-35	2	IFIT5
PHF11	4.71368e-39	0.506716	0.675	0.378	2.73375e-34	2	PHF11
HSH2D	4.75683e-37	0.591513	0.419	0.18	2.75877e-32	2	HSH2D
SHISA5	6.43362e-37	0.56914	0.838	0.625	3.73124e-32	2	SHISA5
ADAR	5.22411e-36	0.544691	0.834	0.602	3.02978e-31	2	ADAR
UBE2L6	1.04359e-35	0.662625	0.634	0.382	6.05242e-31	2	UBE2L6
PARP10	3.25259e-34	0.57411	0.401	0.17	1.88637e-29	2	PARP10
GBP1	3.24685e-33	0.6152	0.325	0.123	1.88304e-28	2	GBP1
LAP3	1.50504e-30	0.578325	0.323	0.13	8.72863e-26	2	LAP3
TYROBP	4.76831e-27	0.650519	0.393	0.196	2.76543e-22	2	TYROBP
LAG3	1.01872e-25	0.557091	0.307	0.135	5.90816e-21	2	LAG3
TRIM21	7.92628e-22	0.50909	0.419	0.229	4.59692e-17	2	TRIM21
DDX58	2.49576e-21	0.58183	0.413	0.23	1.44744e-16	2	DDX58
PML	1.33225e-20	0.558993	0.284	0.132	7.72652e-16	2	PML
GAPDH	4.94584e-77	1.47384	0.994	0.914	2.86839e-72	3	GAPDH
GPI	5.23275e-76	1.75477	0.848	0.294	3.03478e-71	3	GPI
ENO1	2.12798e-74	1.77099	0.988	0.627	1.23414e-69	3	ENO1
P4HA1	5.60431e-71	1.20608	0.655	0.149	3.25028e-66	3	P4HA1
DDIT4	1.08469e-69	1.62585	0.667	0.175	6.29079e-65	3	DDIT4
SLC2A3	1.70334e-62	1.45799	0.915	0.455	9.8787e-58	3	SLC2A3
TPI1	2.72641e-57	1.44212	0.915	0.642	1.58121e-52	3	TPI1
BNIP3L	3.56294e-56	1.26639	0.77	0.274	2.06636e-51	3	BNIP3L
ALDOC	7.68908e-56	1.22091	0.37	0.057	4.45936e-51	3	ALDOC
PGK11	9.53418e-54	1.38103	0.909	0.538	5.52945e-49	3	PGK1
DARS-AS1	4.81732e-53	0.942179	0.455	0.091	2.79385e-48	3	DARS-AS1
ALDOA	3.2301e-52	1.19304	0.976	0.727	1.87333e-47	3	ALDOA
AC093818.1	7.27486e-48	0.649623	0.321	0.051	4.21913e-43	3	AC093818.1
PFKP	9.17652e-47	1.25868	0.521	0.136	5.32202e-42	3	PFKP
PDK1	2.32335e-46	0.873117	0.503	0.122	1.34745e-41	3	PDK1
PKM	4.32145e-45	1.22996	0.891	0.541	2.50627e-40	3	PKM
THEMIS	5.24255e-45	0.757328	0.491	0.12	3.04047e-40	3	THEMIS
MIF	9.57528e-45	0.601555	0.945	0.569	5.55328e-40	3	MIF
FAM115C	1.6944e-41	0.640428	0.576	0.175	9.82684e-37	3	FAM115C
PGAM1	2.51851e-38	1.01183	0.8	0.415	1.46064e-33	3	PGAM1
LDHA	6.61896e-38	0.919461	0.939	0.712	3.83873e-33	3	LDHA
BNIP3	1.13866e-37	0.842934	0.4	0.095	6.60377e-33	3	BNIP3
PFKFB3	1.47847e-35	1.17731	0.612	0.234	8.57454e-31	3	PFKFB3
ENO2	1.04609e-31	0.969019	0.57	0.206	6.06689e-27	3	ENO2
TRAV4	1.15841e-31	0.705303	0.267	0.051	6.71832e-27	3	TRAV4
BHLHE40	1.47484e-28	1.11523	0.552	0.217	8.55347e-24	3	BHLHE40
GNLY	2.61763e-23	0.811323	0.891	0.564	1.51812e-18	3	GNLY
RORA	3.5213e-22	0.747323	0.764	0.431	2.04221e-17	3	RORA
ZNF292	4.93176e-21	0.798711	0.812	0.493	2.86022e-16	3	ZNF292
SYTL3	6.28299e-21	0.744511	0.527	0.225	3.64388e-16	3	SYTL3
GZMH1	1.98161e-20	0.533484	0.861	0.483	1.14926e-15	3	GZMH
PAM	4.94719e-19	0.7033	0.37	0.13	2.86917e-14	3	PAM
PRF11	5.06437e-18	0.566242	0.933	0.681	2.93713e-13	3	PRF1
FGFBP21	6.66299e-17	0.537483	0.709	0.38	3.86427e-12	3	FGFBP2
FAM162A	1.00655e-16	0.662351	0.394	0.161	5.83761e-12	3	FAM162A
PDE4D	2.022e-14	0.606539	0.558	0.298	1.17268e-09	3	PDE4D
RLF	2.8673e-14	0.62413	0.448	0.211	1.66292e-09	3	RLF
TC2N	3.74977e-14	0.63776	0.697	0.455	2.17472e-09	3	TC2N
SLC2A1	9.7172e-14	0.688818	0.406	0.18	5.63559e-09	3	SLC2A1
C4orf3	1.40774e-12	0.552702	0.661	0.441	8.16432e-08	3	C4orf3
ITK	4.86368e-12	0.563793	0.661	0.419	2.82074e-07	3	ITK
CD5	6.54262e-12	0.667708	0.521	0.284	3.79446e-07	3	CD5
TNFRSF1B	6.54593e-11	0.637052	0.642	0.442	3.79638e-06	3	TNFRSF1B
PLIN2	1.86543e-10	0.616811	0.4	0.209	1.08187e-05	3	PLIN2
RBL2	8.09004e-10	0.537402	0.745	0.566	4.6919e-05	3	RBL2
PSD4	8.3207e-10	0.705694	0.364	0.186	4.82568e-05	3	PSD4
MTSS11	1.01441e-09	0.645657	0.503	0.308	5.88315e-05	3	MTSS1
TGFBR31	1.95988e-09	0.500856	0.703	0.484	0.000113665	3	TGFBR3
KDM3A	7.5692e-09	0.58191	0.37	0.194	0.000438984	3	KDM3A
IDS	4.39572e-08	0.516322	0.661	0.483	0.00254934	3	IDS
ITGB21	6.45571e-08	0.557995	0.745	0.581	0.00374405	3	ITGB2
CD6	2.11897e-07	0.509308	0.594	0.435	0.0122892	3	CD6
DARS	7.96533e-07	0.51908	0.455	0.291	0.0461957	3	DARS
LRRN3	0	1.47932	0.461	0.005	0	6	LRRN3
NOG	0	0.500844	0.48	0.003	0	6	NOG
CCR71	6.93486e-264	3.01179	0.98	0.096	4.02194e-259	6	CCR7
ACTN1	8.19803e-232	2.05372	0.724	0.048	4.75453e-227	6	ACTN1
CD248	7.94964e-195	1.16988	0.283	0.004	4.61047e-190	6	CD248
RP3-477M7.5	6.10288e-174	0.585593	0.283	0.005	3.53943e-169	6	RP3-477M7.5
RCAN3	6.92224e-134	0.929492	0.599	0.059	4.01462e-129	6	RCAN3
MYC	1.27821e-132	1.22954	0.414	0.026	7.41313e-128	6	MYC
SELL1	3.79049e-115	1.83755	0.914	0.195	2.19833e-110	6	SELL
MAL	1.62082e-113	0.89525	0.349	0.021	9.40009e-109	6	MAL
LTB1	2.59714e-94	1.01787	0.776	0.15	1.50624e-89	6	LTB
LEF11	1.2611e-86	1.29577	0.75	0.152	7.31388e-82	6	LEF1
NELL21	2.97168e-85	1.60387	0.789	0.177	1.72346e-80	6	NELL2
PASK	5.38956e-85	1.33938	0.533	0.077	3.12573e-80	6	PASK
SERINC5	1.30744e-73	1.02051	0.586	0.106	7.58263e-69	6	SERINC5
CD55	4.62686e-72	1.30843	0.612	0.121	2.6834e-67	6	CD55
C14orf64	1.00092e-69	0.663886	0.454	0.065	5.80493e-65	6	C14orf64
TCF71	2.46526e-53	0.984599	0.941	0.395	1.42975e-48	6	TCF7
PABPC11	3.57812e-53	1.12033	1	0.857	2.07517e-48	6	PABPC1
RPL13	2.01245e-52	0.849645	1	0.954	1.16714e-47	6	RPL13
EEF1A1	1.07798e-49	0.698432	1	0.993	6.25186e-45	6	EEF1A1
LDHB	7.19987e-49	1.18254	0.901	0.471	4.17564e-44	6	LDHB
RPS2	8.37324e-48	0.9791	1	0.887	4.85614e-43	6	RPS2
TNFRSF25	1.5075e-47	1.01892	0.474	0.102	8.74287e-43	6	TNFRSF25
TRABD2A	4.56039e-47	0.872784	0.303	0.042	2.64484e-42	6	TRABD2A
CAMK41	8.32167e-47	0.885947	0.743	0.236	4.82623e-42	6	CAMK4
CD271	2.43501e-46	0.878732	0.737	0.237	1.41221e-41	6	CD27
CD28	8.35414e-45	0.77412	0.316	0.048	4.84507e-40	6	CD28
RPS18	1.19199e-43	0.875084	1	0.933	6.91304e-39	6	RPS18
OXNAD1	3.48455e-42	0.900414	0.592	0.171	2.0209e-37	6	OXNAD1
PIM2	8.39087e-42	1.18411	0.671	0.226	4.86637e-37	6	PIM2
IL6ST	1.76619e-41	0.852494	0.454	0.105	1.02432e-36	6	IL6ST
TXK	3.14456e-41	0.633913	0.48	0.114	1.82372e-36	6	TXK
RPS2P5	5.12913e-39	0.572399	0.98	0.765	2.97469e-34	6	RPS2P5
PRKCQ-AS1	6.46801e-39	0.74995	0.691	0.224	3.75119e-34	6	PRKCQ-AS1
LDLRAP11	9.09177e-39	1.08352	0.579	0.171	5.27286e-34	6	LDLRAP1
RPS14	1.47266e-38	0.681725	0.993	0.97	8.54083e-34	6	RPS14
RPS6	2.97251e-38	0.71933	1	0.916	1.72394e-33	6	RPS6
TESPA1	5.35183e-37	0.772165	0.48	0.123	3.10385e-32	6	TESPA1
RPL3	1.30027e-36	0.751161	0.993	0.91	7.54103e-32	6	RPL3
RPS3A	1.68513e-36	0.728937	0.98	0.929	9.77306e-32	6	RPS3A
RPL18A	6.10355e-36	0.656073	1	0.948	3.53982e-31	6	RPL18A
RPLP1	2.50534e-35	0.712316	1	0.956	1.453e-30	6	RPLP1
FAIM3	7.12438e-35	0.960243	0.908	0.549	4.13185e-30	6	FAIM3
RPL32	8.2259e-35	0.769493	0.98	0.828	4.77069e-30	6	RPL32
RGS10	6.18773e-34	0.668694	0.566	0.176	3.58864e-29	6	RGS10
RPL15	2.54872e-32	0.625969	0.987	0.93	1.47815e-27	6	RPL15
PAG1	2.7574e-32	0.720144	0.447	0.118	1.59918e-27	6	PAG1
TMEM123	9.32275e-32	0.822792	0.783	0.371	5.40682e-27	6	TMEM123
SATB11	1.80994e-31	0.895562	0.586	0.205	1.04969e-26	6	SATB1
RPL9	1.97622e-31	0.747401	0.98	0.789	1.14613e-26	6	RPL9
RPS5	4.23271e-31	0.851964	0.914	0.572	2.4548e-26	6	RPS5
RPL21	5.58478e-31	0.59031	1	0.991	3.23895e-26	6	RPL21
CTB-133G6.1	8.90782e-31	0.664026	0.263	0.048	5.16618e-26	6	CTB-133G6.1
RPL23A	1.05022e-30	0.551307	1	0.981	6.09086e-26	6	RPL23A
PECAM1	2.8595e-29	0.789458	0.362	0.088	1.65839e-24	6	PECAM1
TMEM204	5.84014e-29	0.922438	0.434	0.122	3.38705e-24	6	TMEM204
RPL13A	1.49275e-28	0.635515	0.993	0.965	8.65732e-24	6	RPL13A
THEM4	2.53416e-28	0.746039	0.533	0.184	1.46971e-23	6	THEM4
RPL31	3.33818e-28	0.673378	0.993	0.913	1.93601e-23	6	RPL31
RPS12	4.15915e-28	0.681683	0.967	0.747	2.41214e-23	6	RPS12
RPL39	1.35903e-27	0.559064	0.987	0.801	7.88181e-23	6	RPL39
EEF1B2	2.05248e-27	0.701596	0.796	0.41	1.19036e-22	6	EEF1B2
RPL7	2.26195e-26	0.626316	0.974	0.864	1.31184e-21	6	RPL7
RPS25	9.19158e-26	0.523567	1	0.92	5.33075e-21	6	RPS25
AES	2.6311e-25	0.670402	0.763	0.417	1.52593e-20	6	AES
RPS13	3.82587e-25	0.626434	0.967	0.763	2.21885e-20	6	RPS13
RPLP2	4.51581e-25	0.60826	0.993	0.892	2.61899e-20	6	RPLP2
PIK3IP1	5.72519e-25	0.833336	0.829	0.479	3.32038e-20	6	PIK3IP1
GIMAP7	7.12023e-25	0.614956	0.941	0.782	4.12945e-20	6	GIMAP7
SLC8B1	7.97891e-25	0.875955	0.349	0.094	4.62745e-20	6	SLC8B1
SARAF	1.29705e-24	0.630131	0.974	0.884	7.52237e-20	6	SARAF
RPS8	1.49481e-24	0.618974	0.961	0.743	8.66929e-20	6	RPS8
RPL23	2.73709e-24	0.562393	0.947	0.797	1.5874e-19	6	RPL23
ABLIM1	3.25835e-24	0.786343	0.875	0.503	1.88971e-19	6	ABLIM1
ARRDC2	3.91637e-24	0.976124	0.329	0.09	2.27134e-19	6	ARRDC2
RPS23	5.49907e-24	0.691297	0.961	0.784	3.18924e-19	6	RPS23
RPS15A	1.9547e-23	0.599411	0.928	0.794	1.13365e-18	6	RPS15A
RPS20	2.08041e-23	0.568454	0.987	0.838	1.20655e-18	6	RPS20
TPT1	2.17454e-23	0.639535	1	0.906	1.26115e-18	6	TPT1
RPL10	3.52745e-23	0.58635	0.98	0.907	2.04578e-18	6	RPL10
RPL5	1.99126e-22	0.674508	0.993	0.929	1.15485e-17	6	RPL5
RPS28	3.16556e-22	0.507969	0.947	0.74	1.8359e-17	6	RPS28
SNX9	3.60616e-22	0.665355	0.296	0.077	2.09143e-17	6	SNX9
RPL11	4.38138e-22	0.579117	0.921	0.64	2.54102e-17	6	RPL11
RPL12	2.1577e-21	0.611618	0.941	0.725	1.25138e-16	6	RPL12
NPM1	2.64154e-21	0.648213	0.888	0.583	1.53199e-16	6	NPM1
DGKA1	2.96443e-21	0.925662	0.664	0.337	1.71925e-16	6	DGKA
RPL19	3.79703e-21	0.595963	0.967	0.855	2.20213e-16	6	RPL19
RPL8	3.82742e-20	0.573835	0.934	0.782	2.21975e-15	6	RPL8
RPLP0	4.95762e-20	0.644609	0.934	0.712	2.87522e-15	6	RPLP0
PDE3B1	9.35846e-20	0.720439	0.816	0.456	5.42753e-15	6	PDE3B
GIMAP5	1.08462e-19	0.713973	0.842	0.568	6.29039e-15	6	GIMAP5
RPL34	1.28631e-19	0.525545	0.987	0.877	7.46006e-15	6	RPL34
RPL36	1.43013e-19	0.506755	0.987	0.838	8.29417e-15	6	RPL36
HSP90AB1	2.50303e-19	0.743502	0.77	0.459	1.45166e-14	6	HSP90AB1
RPL29	7.25251e-19	0.594027	0.895	0.666	4.20617e-14	6	RPL29
RPL18	1.08954e-18	0.556243	0.941	0.739	6.31891e-14	6	RPL18
FAM65B1	1.68035e-18	0.648085	0.901	0.67	9.74534e-14	6	FAM65B
ZNF101	3.87175e-18	0.62613	0.447	0.178	2.24546e-13	6	ZNF101
RPS29	5.79244e-18	0.509486	0.98	0.925	3.35938e-13	6	RPS29
FOXP1	1.0538e-17	0.550233	0.862	0.564	6.11165e-13	6	FOXP1
RPL4	1.6177e-17	0.609768	0.855	0.532	9.38203e-13	6	RPL4
GNB2L1	3.00422e-17	0.6078	0.895	0.732	1.74233e-12	6	GNB2L1
RPS9	4.30147e-17	0.614257	0.809	0.53	2.49468e-12	6	RPS9
RPL10A	5.39672e-17	0.598372	0.836	0.567	3.12988e-12	6	RPL10A
PDK11	6.27685e-17	0.565197	0.362	0.128	3.64032e-12	6	PDK1
RPSA	2.27598e-16	0.610938	0.809	0.51	1.31998e-11	6	RPSA
NUCB21	1.44374e-15	0.523727	0.612	0.32	8.37309e-11	6	NUCB2
CYTIP	2.17172e-15	0.61081	0.697	0.409	1.25951e-10	6	CYTIP
CHMP7	3.43184e-15	0.692432	0.368	0.14	1.99033e-10	6	CHMP7
RPL24	1.24927e-14	0.515956	0.836	0.582	7.24526e-10	6	RPL24
GTF3A	1.65023e-14	0.59144	0.75	0.49	9.57067e-10	6	GTF3A
TPP2	2.06282e-14	0.558395	0.711	0.438	1.19635e-09	6	TPP2
FYB	3.26736e-14	0.547226	0.895	0.719	1.89494e-09	6	FYB
HNRNPA1	1.0607e-13	0.571014	0.829	0.633	6.15165e-09	6	HNRNPA1
IKZF1	3.82317e-13	0.505279	0.763	0.506	2.21729e-08	6	IKZF1
TTN	3.57025e-12	0.617411	0.375	0.162	2.0706e-07	6	TTN
TMEM63A	5.82032e-12	0.622814	0.434	0.206	3.37555e-07	6	TMEM63A
TACC3	6.60227e-12	0.570161	0.296	0.114	3.82905e-07	6	TACC3
MGAT4A	9.54302e-12	0.583484	0.513	0.275	5.53457e-07	6	MGAT4A
ZEB1	2.28587e-11	0.579304	0.329	0.138	1.32571e-06	6	ZEB1
UCP2	2.38796e-11	0.646596	0.599	0.354	1.38492e-06	6	UCP2
MSL3	2.79263e-11	0.531887	0.579	0.34	1.61961e-06	6	MSL3
CNST	4.19461e-11	0.541521	0.382	0.181	2.43271e-06	6	CNST
SPTBN11	5.60434e-11	0.522314	0.539	0.292	3.25029e-06	6	SPTBN1
RPL7A	6.83036e-11	0.550715	0.783	0.61	3.96133e-06	6	RPL7A
PBXIP1	8.49434e-11	0.522343	0.711	0.484	4.92638e-06	6	PBXIP1
TNFAIP8	9.37598e-11	0.50125	0.421	0.204	5.4377e-06	6	TNFAIP8
SLC7A6	1.06596e-10	0.524598	0.27	0.107	6.18215e-06	6	SLC7A6
RHOH	1.98874e-10	0.518448	0.632	0.38	1.15339e-05	6	RHOH
CRLF3	8.01905e-09	0.522086	0.579	0.378	0.000465073	6	CRLF3
PTPN6	1.74889e-08	0.518016	0.316	0.148	0.00101429	6	PTPN6
UBASH3A	2.76552e-08	0.501054	0.289	0.134	0.00160389	6	UBASH3A
SNRK	5.95121e-08	0.567746	0.401	0.225	0.00345147	6	SNRK
POLR3E	2.14003e-07	0.553799	0.322	0.168	0.0124113	6	POLR3E
