## Supplementary material for "Human KIR^+^CD8^+^ T cells target pathogenic T cells in Celiac disease and are active in autoimmune diseases and COVID-19": Table S5

### Sheet: Sheet1
Sample ID	Category	Sex	Age	Method	HLA-type	Status
CeD1	celiac disease	M	40	flow cytometry, functional assay, RNA-seq, scRNA-seq	DQ2.5
CeD2	celiac disease	F	28	flow cytometry, functional assay, scRNA-seq	DQ2.5
CeD3	celiac disease	F	22	flow cytometry, functional assay	DQ2.5
CeD4	celiac disease	F	32	flow cytometry, functional assay	DQ2.5
CeD5	celiac disease	F	27	flow cytometry
CeD6	celiac disease	F	86	flow cytometry, functional assay, scRNA-seq	DQ2.5
CeD7	celiac disease	M	61	flow cytometry, scRNA-seq
CeD8	celiac disease	F	38	flow cytometry
CeD9	celiac disease	F	26	flow cytometry
CeD10	celiac disease	F	39	flow cytometry		Remission
CeD11	celiac disease	F	56	flow cytometry		Active
CeD12	celiac disease	F	39	flow cytometry		Remission
CeD13	celiac disease	F	27	functional assay	DQ2.5
CeD14	celiac disease	M	45	flow cytometry		Remission
CeD15	celiac disease	M	33	functional assay	DQ2.5
CeD16	celiac disease	M	46	flow cytometry		Active
CeD17	celiac disease	F	31	flow cytometry		Remission
CeD18	celiac disease	M	36	flow cytometry		Active
CeD19	celiac disease	F	53	flow cytometry		Remission
CeD20	celiac disease	F	51	flow cytometry, functional assay	DQ2.5
CeD21	celiac disease	F	23	flow cytometry		Active
CeD22	celiac disease	M	52	functional assay	DQ2.5
CeD23	celiac disease	M	30	functional assay	DQ2.5
CeD24	celiac disease	M	51	functional assay	DQ2.5
CeD25	celiac disease	M	33	functional assay	DQ2.5
CeD26	celiac disease	F	35	flow cytometry
CeD27	celiac disease	F	42	functional assay	DQ2.5
CeD28	celiac disease	M	84	functional assay	DQ2.5
CeD29	celiac disease	M	45	flow cytometry, functional assay	DQ2.5	Active
HC1	healthy subject	M	62	flow cytometry, bulk TCRseq
HC2	healthy subject	M	69	flow cytometry, RNA-seq
HC3	healthy subject	M	53	flow cytometry, RNA-seq, bulk TCR-seq
HC4	healthy subject	M	73	flow cytometry, RNA-seq, bulk TCR-seq
HC5	healthy subject	F	31	flow cytometry, RNA-seq, scRNA-seq
HC6	healthy subject	M	66	flow cytometry, RNA-seq
HC7	healthy subject	F	33	flow cytometry
HC8	healthy subject	F	36	flow cytometry
HC9	healthy subject	M	37	flow cytometry, scRNA-seq
HC10	healthy subject	F	22	flow cytometry, scRNA-seq
HC11	healthy subject	F	22	flow cytometry, scRNA-seq
HC12	healthy subject	F	28	flow cytometry, scRNA-seq, bulk TCR-seq
HC13	healthy subject	M	36	flow cytometry, scRNA-seq
HC14	healthy subject	F	31	flow cytometry, scRNA-seq
HC15	healthy subject	F	25	flow cytometry, scRNA-seq
HC16	healthy subject	F	32	flow cytometry, bulk TCR-seq
HC17	healthy subject	M	53	flow cytometry, scRNA-seq, bulk TCR-seq
HC18	healthy subject	F	49	flow cytometry, scRNA-seq
HC19	healthy subject	F	58	bulk TCR-seq
HC20	healthy subject	M	58	bulk TCR-seq
NC1	non-celiac control	M	54	flow cytometry
NC2	non-celiac control	F	70	flow cytometry
NC3	non-celiac control	F	73	flow cytometry
NC4	non-celiac control	F	67	flow cytometry
MS1	multiple sclerosis	F	56	flow cytometry, RNA-seq
MS2	multiple sclerosis	F	28	flow cytometry, RNA-seq, scRNA-seq
MS3	multiple sclerosis	M	40	flow cytometry, RNA-seq, scRNA-seq
MS4	multiple sclerosis	F	62	flow cytometry
MS5	multiple sclerosis	F	32	flow cytometry
MS6	multiple sclerosis	M	55	flow cytometry
MS7	multiple sclerosis	F	49	flow cytometry
MS8	multiple sclerosis	F	50	flow cytometry
MS9	multiple sclerosis	F	27	flow cytometry
SLE1	systemic lupus erythematosus	F	50	flow cytometry, RNA-seq
SLE2	systemic lupus erythematosus	F	29	flow cytometry, RNA-seq, scRNA-seq
SLE3	systemic lupus erythematosus	F	72	flow cytometry, RNA-seq, scRNA-seq
SLE4	systemic lupus erythematosus	F	49	flow cytometry, RNA-seq
SLE5	systemic lupus erythematosus	F	28	flow cytometry, scRNA-seq
SLE6	systemic lupus erythematosus	F	38	flow cytometry, scRNA-seq
SLE7	systemic lupus erythematosus	F	50	flow cytometry
SLE8	systemic lupus erythematosus	M	29	flow cytometry
SLE9	systemic lupus erythematosus	F	26	flow cytometry
SLE10	systemic lupus erythematosus	F	58	flow cytometry
SLE11	systemic lupus erythematosus	F	48	flow cytometry
SLE12	systemic lupus erythematosus	F	46	flow cytometry
SLE13	systemic lupus erythematosus	F	23	flow cytometry, scRNA-seq
SLE14	systemic lupus erythematosus	F	62	flow cytometry
SLE15	systemic lupus erythematosus	F	24	flow cytometry
SLE16	systemic lupus erythematosus	F	40	flow cytometry
SLE17	systemic lupus erythematosus	F	30	flow cytometry
SLE18	systemic lupus erythematosus	F	23	flow cytometry
SLE19	systemic lupus erythematosus	F	23	flow cytometry
SLE20	systemic lupus erythematosus	F	32	flow cytometry, scRNA-seq
SLE21	systemic lupus erythematosus	F	69	flow cytometry
SLVP022-078	influenza-infected patient	F	24.55	flow cytometry
SLVP022-083	influenza-infected patient	F	65.48	flow cytometry
SLVP022-088	influenza-infected patient	F	20.72	flow cytometry
SLVP022-089	influenza-infected patient	M	14.23	flow cytometry
SLVP022-090	influenza-infected patient	M	19.43	flow cytometry
SLVP022-092	influenza-infected patient	F	63.34	flow cytometry
SLVP022-095	influenza-infected patient	M	72.48	flow cytometry
