## Supplementary material for "Human KIR^+^CD8^+^ T cells target pathogenic T cells in Celiac disease and are active in autoimmune diseases and COVID-19": Table S6

### Sheet: COVID-19
Subject	Visit	Cohort	Case Severity	Hospitalized?	Age	Race/Ethnicity	Gender	anti viral or anti cytokine Medication	Diabetes	asthma	obesity	copd	smoking	med (cytokine blockade or anti viral or steroids)	vasculitis?	embolism?	ICU	pulmonary infiltrates and/or oxygen need (ARDS-like symptoms in covid infection)
COVID-19_1	Visit1	COVID+	Severe	yes	34	Other/Hispanic or Latino	Female	No	no	no	no	no	no	no	no	no	No	yes
COVID-19_2	Visit1	COVID+	Critical	yes	43	Other/Hispanic or Latino	Male	No	no	no	no	no	no	no	yes	yes	Yes	yes
COVID-19_3	Visit1	COVID+	Severe	yes	71	Other/Hispanic or Latino	Female	No	no	no	no	no	no	no	yes	yes	Yes	yes
COVID-19_4	Visit1	COVID+	Severe	yes	43	White/Hispanic or Latino	Female	No	no	no	no	no	no	no	no	no	No	yes
COVID-19_5	Visit1	COVID+	Severe	yes	21	Other/Hispanic or Latino	Male	No	no	no	no	no	no	no	possible	no	No	yes
COVID-19_6	Visit1	COVID+	Severe	yes	52	Black or African American/Hispanic or Latino	Male	No	no	no	no	no	no	no	no	yes	No	yes
COVID-19_7	Visit1	COVID+	Severe	yes	35	Native Hawaiian or Pacific Islander/non Hispanic or Latino	Female	No	no	no	no	no	no	no	yes	no	No	yes
COVID-19_8	Visit1	COVID+	Moderate	no	27	Black or African American/non Hispanic or Latino	Male	No	no	no	no	no	no	no	no	no	no	no
COVID-19_9	Visit1	COVID+	Moderate	no	47	White/Hispanic or Latino	Female	No	no	no	no	no	no	no	no	no	No	no
COVID-19_10	Visit1	COVID+	Moderate	No	27	Caucasian/non-hisanic	Male	No	no	no	no	no	no	no	no	no	No	no
COVID-19_11	Visit1	COVID+	Moderate	No	19	Asian/Non-Hispanic	Female	No	no	no	no	no	no	no	no	no	No	no
COVID-19_12	Visit1	COVID+	Moderate	No	36	White/ Non-Hispanic	Male	No	no	no	no	no	no	no	no	no	No	no
COVID-19_13	Visit1	COVID+	Mild	No	36	Asian/ Non-Hispanic	Female	No	no	no	no	no	no	no	no	no	No	no
COVID-19_14	Visit1	COVID+	Severe	Yes	73	Mexican/ Hispanic	Female	No	Diabetic	Asthmatic	no	No	no	No	yes	yes	No	yes
COVID-19_15	Visit1	COVID+	Mild	No	67	White/ Non-Hispanic	Female	No	no	no	no	no	no	no	no	no	No	no
COVID-19_16	Visit1	COVID+	Severe	Yes	53	White/ Non-Hispanic	Male	No	no	no	no	no	no	no	no	no	No	no
COVID-19_17	Visit1	COVID+	Mild	No	34	Asian/ Non-Hispanic	Male	No	no	no	no	no	no	No	no	no	No	no
COVID-19_18	Visit1	COVID+	Mild	No	59	Black	Male	No	no	no	no	no	no	No	no	no	No	no
COVID-19_19	Visit1	COVID+	Mild	No	27	White/ Hispanic	Male	No	no	no	no	no	no	No	no	no	No	no
COVID-19_20	Visit1	COVID+	NA			White/ Hispanic	Male	No	no	no	no	no	no	No	no	no	No	no
COVID-19_21	Visit1	COVID+	Mild	No	26	Black	Male	No	no	Asthmatic	no	No	no	No	no	no	No	no
COVID-19_22	Visit1	COVID+	Moderate	no	45	White/non Hispanic or Latino	Female	No	no	no	no	no	no	no	no	no	No	no
COVID-19_23	Visit1	COVID+	Mild	No	31	White/ Non-Hispanic	Female	No	no	Asthmatic	no	No	former smoker	No	no	no	No	no
COVID-19_24	Visit1	COVID+	Mild	No	29	White	Female	No	no	no	no	no	no	No	no	no	No	no
COVID-19_25	Visit1	COVID+	Moderate	No	26	Hispanic	Female	No	no	no	no	No	no	No	no	no	No	no
COVID-19_26	Visit1	COVID+	NA			White/ Hispanic	Male	No	no	no	no	No	no	No	no	no	No	no
COVID-19_27	Visit1	COVID+	Mild	No	26	White/ Non-Hispanic	Female	No	no	no	no	No	no	No	no	no	No	no
COVID-19_28	Visit1	COVID+	Mild	No	26	White/ Non-Hispanic	Female	No	no	Asthmatic	no	No	no	No	no	no	No	no
COVID-19_29	Visit1	COVID+	Moderate	No	68	White/ Non-Hispanic	Male	No	Prediabetic	no	BMI >= 30kg/m2	No	no	No	yes	no	No	no
COVID-19_30	Visit1	COVID+	Moderate	Yes	35	Hispanic	Female	No	no	Asthmatic	BMI >= 30kg/m2	No	no	No	no	no	No	yes
COVID-19_31	Visit1	COVID+	Mild	No	49	White/ Non-Hispanic	Male	No	no	no	no	No	no	No	no	no	No	no
COVID-19_32	Visit1	COVID+	Mild	no	25	Other/Hispanic or Latino	Female	No	no	no	no	No	no	no	no	no	No	no
COVID-19_33	Visit1	COVID+	Mild	no	27	Asian/non Hispanic or Latino	Female	No	no	no	no	No	no	no	no	no	No	no
COVID-19_34	Visit1	COVID+	Mild	No	47	Hispanic	Male	No	no	no	no	No	no	No	no	no	No	no
COVID-19_35	Visit1	COVID+	Mild	No	46	Hispanic	Female	No	no	no	BMI >= 30kg/m2	No	no	No	no	no	No	no
COVID-19_36	Visit1	COVID+	Mild	No	46	Asian/ Non-Hispanic	Male	No	no	no	no	No	Former smoker	No	no	no	No	no
COVID-19_37	Visit1	COVID+	Mild	No	34	Asian/ Non-Hispanic	Female	No	no	no	no	No	no	No	no	no	No	no
COVID-19_38	Visit1	COVID+	Moderate	no		White/non Hispanic or Latino	Female	No	no	no	no	No	no	No	no	no	no	yes and recovered
COVID-19_39	Visit1	COVID+	Severe	yes	72	White/Hispanic or Latino	Male	No	no	no	no	No	no	No	yes	yes	Yes	yes and recovered
COVID-19_40	Visit1	COVID+	Moderate	no	78	White/Hispanic or Latino	Male	No	no	no	no	No	no	No	no	yes	No	no
COVID-19_41	Visit1	COVID+	Moderate	yes	63	Other/Hispanic or Latino	Male	No	no	no	no	No	no	No	no	no	no	no
COVID-19_42	Visit1	COVID+	Moderate	no	45	Other/non Hispanic or Latino	Female	No	no	no	no	No	no	No	no	no	No	no
COVID-19_43	Visit1	COVID+	Severe	yes	73	Mexican/ Hispanic	Female	No
COVID-19_44	Visit1	COVID+	Mild	no	41	white/Non-hispanic	Male	No	no	no	no	No	no	No	no	no	No	no
COVID-19_45	Visit1	COVID+	Mild	no	63	white/Non-hispanic	Female	No	no	no	no	No	no	No	no	no	No	no
COVID-19_46	Visit1	COVID+	Moderate	no	45	white/Non-hispanic	Female	No	no	Asthmatic	no	No	no	No	no	no	No	no
COVID-19_47	Visit1	COVID+	Mild	no	78	white/Non-hispanic	Male	No	no	no	no	No	Former smoker	No	no	no	No	no
COVID-19_48	Visit1	COVID+	Moderate			White/non Hispanic or Latino	Female	No	no	no	no	No	no	No	no	no	No	no
COVID-19_49	Visit1	COVID+	Severe	yes		Other/Hispanic or Latino	Female	No	no	no	no	No	no	No	no	no	no	yes and recovered
COVID-19_50	Visit1	COVID+	Moderate	no	71	white/Non-hispanic	Female	No	no	no	no	No	no	No	no	no	No	no
COVID-19_51	Visit1	COVID+	Mild	no	58	mexican american / hispanic	Female	No	Prediabetic	no	no	No	no	No	no	no	No	no
COVID-19_52	Visit1	COVID+	Mild	no	48	white/Non-hispanic	Female	No	no	no	no	No	no	No	no	no	No	no
COVID-19_53	Visit1	COVID+	Mild	no	43	white/Non-hispanic	Female	No	no	no	no	No	Former smoker	No	no	no	No	no
COVID-19_54	Visit1	COVID+	Severe	yes	49	latino/hispanic	Male	No	no	no	no	no	no	no	no	no	no	yes and recovered
COVID-19_55	Visit1	COVID+	Moderate			White/non Hispanic or Latino	Male	No	no	no	no	No	no	No	no	no	No	no

### Sheet: Healthy
PPID	Specimen_Type	Visit_Name	Visit Date	Age	Sex
WF001	PBMC	WF-WF001-BL01	2019-10-04 13:50:00	38	M
WF002	PBMC	WF-WF002-BL01	2019-10-04 13:52:00	37	F
WF003	PBMC	WF-WF003-BL01	2019-10-04 15:45:00	53	F
WF005	PBMC	WF-WF005-BL01	2019-10-24 15:23:00	52	M
WF007	PBMC	WF-WF007-BL01	2019-10-25 18:48:00	46	F
WF008	PBMC	WF-WF008-BL01	2019-10-29 15:41:00	49	F
WF009	PBMC	WF-WF009-BL01	2019-10-29 16:48:00	55	F
WF011	PBMC	WF-WF011-BL01	2019-10-30 15:05:00	63	M
WF013	PBMC	WF-WF013-BL01	2019-10-30	55	F
WF019	PBMC	WF-WF019-BL01	2019-11-04 14:25:00	32	F
WF022	PBMC	WF-WF022-BL01	2019-11-05 13:31:00	56	F
WF024	PBMC	WF-WF024-BL01	2019-11-05 13:33:00	32	M
WF028	PBMC	WF-WF028-BL01	2019-11-11 16:15:00	32	F
WF030	PBMC	WF-WF030-BL01	2019-11-11 16:16:00	35	F
WF031	PBMC	WF-WF031-BL01	2019-11-11 16:17:00	47	F
WF032	PBMC	WF-WF032-BL01	2019-11-12 14:58:00	30	F
WF038	PBMC	WF-WF038-BL01	2019-11-12 15:04:00	31	M
WF042	PBMC	WF-WF042-BL01	2019-12-05 15:06:00	32	F
